# Fission yeast CK1 promotes DNA double-strand break repair through both homologous recombination and non-homologous end joining

**DOI:** 10.1101/2023.04.27.538600

**Authors:** Sierra N. Cullati, Eric Zhang, Yufan Shan, Rodrigo X. Guillen, Jun-Song Chen, Jose Navarrete-Perea, Zachary C. Elmore, Liping Ren, Steven P. Gygi, Kathleen L. Gould

**Affiliations:** Department of Cell and Developmental Biology, Vanderbilt University School of Medicine, Nashville, TN, USA; Department of Cell Biology, Harvard Medical School, Boston, MA, USA; Columbia University Medical Center, New York, NY, USA; Department of Surgery, Duke University School of Medicine, Durham, NC, USA

**Keywords:** CK1, casein kinase 1, *Schizosaccharomyces pombe*, DNA repair, non-homologous end joining, homologous recombination, INO80, Arp8, phosphoproteomics

## Abstract

The CK1 family are conserved serine/threonine kinases with numerous substrates and cellular functions. The fission yeast CK1 orthologues Hhp1 and Hhp2 were first characterized as regulators of DNA repair, but the mechanism(s) by which CK1 activity promotes DNA repair had not been investigated. Here, we found that deleting Hhp1 and Hhp2 or inhibiting CK1 catalytic activities in yeast or in human cells activated the DNA damage checkpoint due to persistent double-strand breaks (DSBs). The primary pathways to repair DSBs, homologous recombination and non-homologous end joining, were both less efficient in cells lacking Hhp1 and Hhp2 activity. In order to understand how Hhp1 and Hhp2 promote DSB repair, we identified new substrates using quantitative phosphoproteomics. We confirmed that Arp8, a component of the INO80 chromatin remodeling complex, is a bona fide substrate of Hhp1 and Hhp2 that is important for DSB repair. Our data suggest that Hhp1 and Hhp2 facilitate DSB repair by phosphorylating multiple substrates, including Arp8.
