## Supplemental Table 4 for "Fission yeast CK1 promotes DNA double-strand break repair through both homologous recombination and non-homologous end joining"

### Sheet: HU-sensitive genes
Supplemental Table 4: Gene set with HU-sensitive phenotype pulled from PomBase.
Systematic ID	Gene Symbol	Description
SPBC428.14		1-acylglycerol-3-phosphate acyltransferase
SPAC8E11.02c	rad24	14-3-3 protein Rad24
SPAC637.10c	rpn10	19S proteasome regulatory subunit Rpn10
SPAC25B8.13c	isp7	2-OG-Fe(II) oxygenase superfamily protein
SPAC25H1.02	jmj1	2-oxoglutarate- and Fe(II)-dependent oxygenase Jmj1
SPAC27D7.08c	mtl16	23S rRNA/U6 snRNA (adenine-N(6))-methyltransferase Mtl16
SPCC1393.03	rps1501	40S ribosomal protein S15
SPBC16D10.11c	rps1801	40S ribosomal protein S18
SPAC17G6.06	rps2401	40S ribosomal protein S24
SPBC21B10.10	rps402	40S ribosomal protein S4
SPBC887.14c	pfh1	5' to 3' DNA helicase Pif1/Pfh1
SPBC2G2.05	rpl1603	60S ribosomal protein L13/L16
SPBC947.01	knk1	AAA family ATPase kink, Knk1
SPBC2D10.18	coq8	ABC1 kinase family ubiquinone biosynthesis ATPase Coq8
SPAC22F3.04	mug62	acetyl-CoA biosynthesis protein
SPAC56F8.02	cmr2	acetyl-CoA biosynthesis protein Cmr2
SPAC9G1.05	aip1	actin binding WD repeat protein Aip1
SPBC1711.12	ppp16	acylpeptide hydrolase
SPBC106.04	ada1	adenosine deaminase Ada1
SPCC338.14	ado1	adenosine kinase
SPAC1782.11	met14	adenylyl-sulfate kinase
SPAC5H10.06c	adh4	alcohol dehydrogenase Adh4
SPAC9E9.09c	atd1	aldehyde dehydrogenase
SPAC1F7.09c	dal2	allantoicase Dal2
SPAC1527.01	mok11	alpha-1,3-glucan synthase Mok11
SPBC16D10.05	mok13	alpha-1,3-glucan synthase Mok13
SPBC8D2.17	gmh4	alpha-1,6-galactosyltransferase
SPCC63.02c	aah3	alpha-amylase homolog Aah3
SPAC12B10.16c	mug157	alpha-mannosidase GH125 family Mug157
SPACUNK4.16c	tps3	alpha,alpha-trehalose-phosphate synthase
SPBC1773.03c		aminotransferase class-III, possible transaminase, unknown specificity
SPAC27D7.05c	apc14	anaphase-promoting complex subunit Apc14
SPAPB1A10.09	ase1	antiparallel microtubule cross-linking factor Ase1
SPAC144.06	apl5	AP-3 adaptor complex subunit Apl5
SPAC23H3.06	apl6	AP-3 adaptor complex subunit Apl6
SPAC30D11.05	aps3	AP-3 adaptor complex subunit Aps3
SPAC11E3.11c	syt22	Arf GEF Syt22
SPCC736.11	ago1	argonaute
SPAC13G7.07	arb2	argonaute binding protein 2
SPBC1703.03c	syo2	armadillo repeat protein, involved in nucleocytoplasmic transport Syo2
SPAC31A2.12	rod1	arrestin-related substrate adaptor Rod1
SPBC13G1.08c	ash2	Ash2-trithorax family protein
SPAC19B12.08	atg4	Atg8 deconjugator Atg4
SPAC9.05	fml1	ATP-dependent 3' to 5' DNA helicase, FANCM ortholog Fml1
SPAC6G9.10c	sen1	ATP-dependent 5' to 3' DNA/RNA helicase Sen1
SPAC4H3.05	srs2	ATP-dependent DNA helicase, UvrD subfamily
SPBC17D1.06	dbp3	ATP-dependent RNA helicase Dbp3
SPBC13G1.10c	slh1	ATP-dependent RNA helicase Slh1, human ASCC3 ortholog
SPCC895.09c	ucp12	ATP-dependent RNA helicase Ucp12, unknown location and role, implicated in mRNA processing
SPAC16C9.06c	upf1	ATP-dependent RNA helicase Upf1
SPAC20H4.09		ATP-dependent RNA helicase, spliceosomal Dhx35
SPAC31G5.19	abo1	ATPase histone chaperone Abo1
SPBC216.05	rad3	ATR checkpoint kinase Rad3
SPAC9E9.08	rad26	ATRIP, ATR checkpoint kinase regulatory subunit Rad26
SPCC320.13c	ark1	Aurora-B kinase Ark1
SPAC25H1.03	atg101	autophagy associated HORMA domain protein Atg101
SPAC6F6.12	atg24	autophagy associated PX/BAR domain sorting nexin Atg24
SPAC1783.06c	atg12	autophagy associated ubiquitin-like protein modifier Atg12
SPAC1687.09	irs4	autophagy/CVT pathway ENTH/VHS domain protein Irs4
SPBC19C2.10		BAR adaptor protein, human endophilin A1-like ortholog, implicated in endocytosis
SPAC9E9.04		bcap family homolog, implicated in vesicle-mediated transport
SPCC550.10	atd3	betaine-aldehyde dehydrogenase Atd3
SPBC725.12	nbl1	Borealin homolog Nbl1
SPBC342.05	crb2	BRCT and tudor domain DNA checkpoint protein Crb2
SPBC582.05c	brc1	BRCT domain protein Brc1
SPACUNK4.14	mdb1	BRCT domain protein Mdb1
SPAC23C4.18c	rad4	BRCT domain protein Rad4
SPBC2G2.08	ade9	C-1-tetrahydrofolatesynthase/methylenetetrahydrof olatedehydrogenase/methylenetetrahydrofolatecyclohydrolase/ formyltetrahydrofolatesynthetase Ade9
SPBC2F12.12c	cay1	cactin, spliceosome complex subunit
SPBC29A10.03c	pcf1	CAF assembly factor (CAF-1) complex large subunit Pcf1
SPAC24H6.13		calcium ion transmembrane transporter
SPAC25H1.05	meu29	calcium transport factor
SPCC1919.01	ckk2	calcium/calmodulin-dependent (CaMKK) protein kinase kinase Ckk2/Ppk34
SPCC364.01	cif1	calnexin independence factor Cif1
SPAC8C9.03	cgs1	cAMP-dependent protein kinase regulatory subunit Cgs1
SPAC31G5.11	pac2	cAMP-independent regulatory protein Pac2
SPCC364.04c	coy1	CASP family protein involved in Golgi vesicle transport Coy1
SPAC24C9.05c	mug70	CBS and PB1 domain protein, conserved in fungi and plants, implicated in signalling Mug70
SPCC31H12.08c	ccr4	CCR4-Not complex 3'-5'-exoribonuclease subunit 6
SPCC18.06c	caf1	CCR4-Not complex CAF1 family ribonuclease subunit 7/8
SPCC4G3.15c	not2	CCR4-Not complex NOT box subunit 2
SPAC1B3.05	not3	CCR4-Not complex NOT box subunit 3/5
SPBC839.07	ibp1	Cdc25 family phosphatase Ibp1, unknown role, implicated in DNA replication
SPCC1223.06	tea1	cell end marker Tea1
SPAC186.01	pfl9	cell surface glycoprotein, flocculin Pfl9, DIPSY family
SPBC1105.05	exg1	cell wall glucan 1,6-beta-glucosidase Exg1
SPAC12B10.11	exg2	cell wall glucan glucosidase Exg2
SPBC1347.02	ani1	CENP-A amino terminus domain (NTD) isomerase Ani1
SPBC1105.04c	cbp1	CENP-B homolog
SPBC2D10.16	mhf1	CENP-S ortholog, FANCM-MHF complex subunit Mhf1
SPCC576.12c	mhf2	CENP-X ortholog, FANCM-MHF complex subunit Mhf2
SPAC26F1.12c	hgh1	chaperone for translation factor EF2, Armadillo-type fold, Hgh1
SPAC3G6.01	hrp3	CHD family chromatin remodeller Hrp3
SPAC20G4.04c	hus1	checkpoint clamp complex protein Hus1
SPAC1952.07	rad1	checkpoint clamp complex protein Rad1
SPAC664.07c	rad9	checkpoint clamp complex protein Rad9
SPCC1259.13	chk1	Chk1 protein kinase
SPAC1071.02	mms19	CIA machinery protein Mms19
SPAC694.06c	mrc1	claspin, Mrc1
SPAC13C5.04		class I glutamine amidotransferase family protein, conserved in fungi, bacteria, plants
SPAC19A8.11c	irc6	clathrin coat adaptor Irc6
SPAC29B12.08	clr5	Clr5 protein
SPAC2F7.07c	cph2	Clr6 histone deacetylase associated PHD-finger protein Cph2
SPAC5D6.02c	mug165	Clr6 histone deacetylase complex subunit Mug165
SPCC24B10.19c	nts1	Clr6 histone deacetylase complex subunit Nts1
SPAC29A4.18	prw1	Clr6 histone deacetylase complex subunit Prw1
SPBC12C2.10c	pst1	Clr6 histone deacetylase complex subunit Pst1
SPAC23C11.15	pst2	Clr6 histone deacetylase complex subunit Pst2
SPAC14C4.12c	laf1	Clr6 L associated factor 1 Laf1
SPAC31A2.05c	mis4	cohesin loading factor (adherin) Mis4/Scc2
SPAC4A8.09c	cwf21	complexed with Cdc5 protein Cwf21
SPBC776.13	cnd1	condensin complex non-SMC subunit Cnd1
SPCC306.03c	cnd2	condensin complex non-SMC subunit Cnd2
SPCC188.03	cnd3	condensin complex non-SMC subunit Cnd3
SPBP4H10.06c	cut14	condensin complex SMC subunit Smc2
SPAC19G12.16c	adg2	conserved fungal cell surface protein, Kre9/Knh1 family, Adg2
SPAC1952.10c		conserved fungal multispanning membrane protein
SPBPB2B2.18		conserved fungal plasma membrane protein
SPAPB1A10.08		conserved fungal protein
SPAC1687.13c	csn5	COP9/signalosome complex protease subunit Csn5
SPBC215.03c	csn1	COP9/signalosome complex subunit Csn1
SPAPB17E12.04c	csn2	COP9/signalosome complex subunit Csn2
SPAC222.11	hem13	coproporphyrinogen III oxidase Hem13
SPAC2C4.05	cor1	cornichon family protein
SPAC15A10.06		CPA1 sodium ion/proton antiporter
SPBC902.02c	ctf18	Ctf18 RFC-like complex subunit Ctf18
SPAC31A2.15c	dcc1	Ctf18 RFC-like complex subunit Dcc1
SPAC17H9.10c	ddb1	Cul4-RING E3 complex subunit Ddb1
SPAC3H8.05c	mms1	Cul8-RING ubiquitin ligase complex subunit Mms1
SPBC1718.01	pop1	cullin 1 adaptor protein Pop1
SPAC24H6.03	cul3	cullin 3
SPAC1F3.09	mug161	CwfJ family protein, splicing factor
SPAC19E9.03	pas1	cyclin Pas1
SPAC1D4.06c	csk1	cyclin-dependent kinase activating kinase Csk1
SPBC11B10.09	cdc2	cyclin-dependent protein kinase Cdk1/Cdc2
SPCPB1C11.03		cysteine transmembrane transporter
SPAC1B2.04	cox6	cytochrome c oxidase subunit VI
SPBC354.01	gtp1	cytoplasmic translation associated GTP binding protein Gtp1
SPAC7D4.07c	trx1	cytosolic thioredoxin Trx1
SPBC27.02c	ask1	DASH complex subunit Ask1
SPAC16A10.05c	dad1	DASH complex subunit Dad1
SPAC1805.07c	dad2	DASH complex subunit Dad2
SPAC14C4.16	dad3	DASH complex subunit Dad3
SPCC417.02	dad5	DASH complex subunit Dad5
SPAC589.08c	dam1	DASH complex subunit Dam1
SPBC32F12.08c	duo1	DASH complex subunit Duo1
SPCC1223.15c	spc19	DASH complex subunit Spc19
SPAC8C9.17c	spc34	DASH complex subunit Spc34
SPBC776.12c	hsk1	Dbf4(Dfp1)-dependent protein kinase Hsk1
SPBPJ4664.01	dps1	decaprenyl diphosphate synthase subunit Dps1
SPBC2G2.13c	dcd1	deoxycytidylate deaminase
SPBC776.15c	kgd2	dihydrolipoamide S-succinyltransferase, e2 component of oxoglutarate dehydrogenase complex Kdg2
SPAC22A12.11	dak1	dihydroxyacetone kinase Dak1
SPBC1198.08	dug1	dipeptidase Dug1
SPBC17D1.02	dph2	diphthamide biosynthesis protein Dph2
SPAC926.05c	dph4	diphthamide biosynthesis protein Dph4
SPAC23H3.15c	ddr48	DNA damage-responsive protein Ddr48
SPBC336.01	fbh1	DNA helicase I, ubiquitin ligase F-box adaptor Fbh1
SPAC23C11.04c	pnk1	DNA kinase/phosphatase Pnk1
SPAPB1E7.02c	mcl1	DNA polymerase alpha accessory factor Mcl1
SPAC3H5.06c	pol1	DNA polymerase alpha catalytic subunit
SPAC27E2.05	cdc1	DNA polymerase delta small subunit Cdc1
SPBC1734.02c	cdc27	DNA polymerase delta subunit Cdc27
SPAC2F7.06c	pol4	DNA polymerase X family
SPAC30D11.10	rad52	DNA recombination mediator Rad52 (previously Rad22)
SPAC3C7.03c	rad55	DNA recombination mediator, RecA family ATPase Rad55/Rhp55
SPAC20H4.07	rad57	DNA recombination mediator, RecA family ATPase Rad57/Rhp57
SPCC553.01c	dbl2	DNA recombination protein Dbl2
SPCC970.01	rad16	DNA repair endonuclease XPF
SPAC6B12.02c	mus7	DNA repair protein Mus7/Mms22
SPAC1556.01c	rad50	DNA repair protein Rad50
SPAC12B10.12c	rhp41	DNA repair protein Rhp41
SPBC1921.02	rad60	DNA repair protein, SUMO-related Rad60
SPCC18B5.11c	cds1	DNA replication checkpoint kinase Cds1
SPBC16D10.04c	dna2	DNA replication endonuclease-helicase Dna2
SPBC660.13c	ssb1	DNA replication factor A subunit Ssb1
SPCC23B6.05c	ssb3	DNA replication factor A subunit Ssb3
SPBC23E6.07c	rfc1	DNA replication factor C complex subunit Rfc1
SPAC27E2.10c	rfc3	DNA replication factor C complex subunit Rfc3
SPAC17D4.02	cdc45	DNA replication pre-initiation complex subunit Cdc45
SPBC1703.14c	top1	DNA topoisomerase I
SPBC23E6.02	rrp2	DNA translocase/ SUMO-targeted ubiquitin ligase E3
SPAPB24D3.04c	mag1	DNA-3-methyladenine glycosylase Mag1
SPBC1289.10c	adn2	DNA-binding transcription factor Adn2
SPBC27B12.11c	pho7	DNA-binding transcription factor Pho7
SPBC1652.01	stb3	DNA-binding transcription factor Stb3
SPAC23E2.01	fep1	DNA-binding transcription factor, iron-sensing Fep1
SPBC336.12c	cdc10	DNA-binding transcription factor, MBF transcription factor complex subunit Cdc10
SPBC530.08		DNA-binding transcription factor, membrane-tethered
SPCC584.02	cuf2	DNA-binding transcription factor, middle-meiotic Cuf2
SPAC1783.07c	pap1	DNA-binding transcription factor, oxidative stress-responsive Pap1/Caf3
SPBC15D4.02	gsf1	DNA-binding transcription factor, zf-fungal binuclear cluster type Gsf1
SPCC1393.08	fil1	DNA-binding transcription factor, zf-GATA type
SPBP4H10.09	rsv1	DNA-binding transcription repressor Rsv1
SPAC15A10.03c	rad54	DNA-dependent ATPase Rad54/Rhp54
SPCC1259.03	rpa12	DNA-directed RNA polymerase complex I TFIIS subunit Rpa12
SPBC11G11.05	rpa34	DNA-directed RNA polymerase I complex subunit Rpa34
SPAPB1E7.03	rpc82	DNA-directed RNA polymerase III complex subunit Rpc82
SPBC1734.12c	alg12	dolichyl pyrophosphate Man7GlcNAc2 alpha-1,6-mannosyltransferase Alg12
SPCC2H8.05c	dbl1	double strand break localizing Dbl1
SPBC16C6.04	dbl6	double strand break localizing protein Dbl6
SPAC17A5.11	rec12	DSB-forming protein Rec12/Spo11
SPAC630.06c		DUF2011 family conserved fungal protein
SPBC16H5.12c		DUF2433 metallo phosphatase superfamily conserved fungal protein
SPCC1259.08		DUF2457 family conserved fungal protein
SPBC56F2.03	arp10	dynactin complex actin-like protein Arp10
SPAC926.07c	dlc2	dynein light chain Dlc2
SPAC1687.14c		EF hand family protein, centrin-like
SPAC6G9.15c	ebp1	Ell binding protein Ebp1
SPBC1861.07	elc1	elongin C Elc1
SPCC338.08	ctp1	endonuclease activator Ctp1
SPCC613.03		endoplasmic reticulum EF hand protein
SPAC19G12.17	erh1	enhancer of rudimentary homolog Erh1
SPBC30D10.09c		ER membrane organization protein, HVA22/TB2/DP1 family protein
SPCC306.06c	big1	ER membrane protein, chaperone for V-type ATPase, BIG1 family
SPCC1235.16	vma21	ER membrane V-ATPase assembly factor Vma21
SPCC757.10	vph2	ER membrane V-ATPase assembly factor Vph3
SPCC1259.02c	erm1	ER metallopeptidase Erm1
SPBC409.20c	psh3	ER packaging chaperone for amino acid permeases Psh3
SPAC19G12.08	scs7	ER sphingosine hydroxylase Scs7
SPAC3A11.04	sei1	ER-associated lipid droplet biogenesis protein, seipin Sei1
SPBC4F6.15c	swi10	ERCC1 DNA repair endonuclease non-catalytic subunit Swi10
SPAC1B3.07c	vps28	ESCRT I complex subunit Vps28
SPBC4B4.06	vps25	ESCRT II complex subunit Vps25
SPAC4F8.01	did4	ESCRT III complex subunit Did4
SPBC215.14c	vps20	ESCRT III complex subunit Vps20
SPAC9E9.14	vps24	ESCRT III complex subunit Vps24
SPAC1142.07c	vps32	ESCRT III complex subunit Vps32
SPBC2F12.03c	ebs1	EST1 family nonsense-mediated mRNA decay (NMD) pathway protein Ebs1
SPBC3B9.08c	mnh1	exon junction complex subunit, Mago-nashi homolog Mnh1
SPBC19C7.01	mni1	exon-exon junction complex disassembly factor, human partner of Y14 and mago ortholog
SPAC2F3.11	ppx1	exopolyphosphatase, prune Ppx1
SPAPB1A10.14	pof15	F-box protein
SPCC338.16	pof3	F-box protein Pof3
SPAC4D7.03	pop2	F-box/WD repeat protein Pop2
SPBC13E7.04	atp16	F1-FO ATP synthase delta subunit
SPAC30C2.07	fnp1	folliculin-interacting protein, BFC/FNIP-Folliculin complex subunit subunit Fnp1
SPAC869.04		formamidase-like protein, implicated in cellular detoxification
SPAC17A2.05	osm1	fumarate reductase Osm1
SPCC417.07c	mto1	gamma tubulin complex linker Mto1
SPAC1420.01c		GATA-like domain protein
SPAC4F8.11	sea2	GATOR2-SEACAT complex WD repeat subunit Sea2
SPCC1235.06	get2	GET complex (ER membrane insertion) subunit Get2
SPAC15F9.01c	glm1	Glomulin, ubiquitin-protein transferase inhibitor Glm1
SPCC794.01c	gcd1	glucose dehydrogenase Gcd1
SPBC342.01c	alg6	glucosyltransferase Alg6
SPAC22F3.10c	gcs1	glutamate-cysteine ligase Gcs1
SPAC222.08c	sno1	glutamine aminotransferase subunit Sno1
SPBC21B10.07	crr1	glycosyl hydrolase family Crr1
SPAC1006.05c	och1	Golgi alpha-1,6-mannosyltransferase Och1
SPAC186.05c	gdt1	Golgi calcium and manganese antiporter Gdt1
SPBC29A3.01	ccc2	Golgi copper transporting ATPase Ccc2
SPAC20H4.02	dsc3	Golgi Dsc E3 ligase complex subunit Dsc3
SPBC1921.06c	pvg3	Golgi galactosylxylosylprotein 3-beta-galactosyltransferase Pvg3
SPBC25H2.16c	gga22	Golgi localized Arf binding gamma-adaptin ortholog Gga22
SPAC22F8.04	pet1	Golgi phosphoenolpyruvate transmembrane transporter Pet1
SPAC12G12.12	gms2	Golgi UDP-galactose transmembrane transporter Gms2
SPAC824.02	bst1	GPI inositol deacylase Bst1
SPAC824.09c		GTPase activating protein
SPCC1672.03c	gud1	guanine deaminase Gud1
SPBC215.10	odr1	HAD superfamily hydrolase, unknown role
SPBP8B7.22	erd2	HDEL receptor
SPBC3E7.02c	hsp16	heat shock protein Hsp16
SPAP8A3.04c	hsp9	heat shock protein Hsp9
SPAC11G7.02	pub1	HECT-type ubiquitin-protein ligase E3 Pub1
SPAC18G6.02c	chp1	heterochromatin (HP1) family chromodomain protein Chp1
SPAC664.01c	swi6	heterochromatin (HP1) family chromodomain protein Swi6
SPBC32H8.07	git5	heterotrimeric G protein beta (WD repeat) subunit Git5
SPBC1711.13	his2	histidinol dehydrogenase His2
SPAC17G8.13c	mst2	histone acetyltransferase Mst2
SPBC36.05c	clr6	histone deacetylase (class I) H3-K9 specific Clr6
SPAC1783.04c	hst4	histone deacetylase, Sirtuin family, NAD-dependent Hst4
SPCC622.08c	hta1	histone H2A alpha
SPBC11B10.10c	pht1	histone H2A variant H2A.Z Pht1
SPAC18B11.07c	rhp6	histone H2B-K119 ubiquitin ligase complex (HULC), ubiquitin conjugating enzyme E2 subunit Rhp6/Rad6
SPBC8D2.04	hht2	histone H3 h3.2
SPBC31F10.13c	hip1	histone H3.3 H4 chaperone, hira family Hip1
SPBC342.06c	rtt109	histone lysine acetyltransferase Rtt109
SPAC29B12.02c	set2	histone lysine H3-K36 methyltransferase Set2
SPCC306.04c	set1	histone lysine H3-K4 methyltransferase Set1
SPBC428.08c	clr4	histone lysine H3-K9 methyltransferase Clr4
SPAC22E12.11c	set3	histone lysine methyltransferase Set3
SPCC1739.05	set5	histone lysine methyltransferase Set5
SPBC947.08c	hip4	histone promoter control protein Hip4
SPAC57A10.09c	nhp6	HMG-box non-histone chromatin protein
SPAPB1E7.06c	eme1	Holliday junction resolvase subunit Eme1
SPCC4G3.05c	mus81	Holliday junction resolvase subunit Mus81
SPBC106.17c	cys2	homoserine O-acetyltransferase
SPBC16A3.09c	ufd1	Hrd1 ubiquitin ligase complex subunit Ufd1
SPCC550.13	dfp1	Hsk1-Dfp1 kinase complex regulatory subunit Dfp1
SPAC13G7.02c	ssa1	Hsp70 family heat shock protein Ssa1
SPAC19B12.10	sst2	human AMSH/STAMBP protein homolog, ubiquitin specific-protease
SPAC1D4.02c	grh1	human GRASP protein family Golgi protein
SPCC1494.03	arz1	human RAP1 ortholog, GTPase exchange factor, Zfs1 target number 1
SPAC186.02c		hydroxyacid dehydrogenase, implicated in cellular detoxification
SPBC1604.08c	imp1	importin alpha family nuclear import signal receptor adaptor Imp1
SPAC664.02c	arp8	Ino80 complex actin-like protein Arp8
SPAC10F6.08c	nht1	Ino80 complex HMG box subunit Nht1
SPAC144.02	iec1	Ino80 complex subunit Iec1
SPAC6B12.05c	ies2	Ino80 complex subunit Ies2
SPAC222.04c	ies6	Ino80 complex subunit Ies6
SPBC577.13	syj2	inositol-polyphosphate 5-phosphatase, synaptojanin homolog 2
SPAC25B8.17	ypf1	intramembrane aspartyl protease of the perinuclear ER membrane Ypf1
SPBC1683.11c	icl1	isocitrate lyase Icl1
SPAC1805.17	crm1	karyopherin/importin beta family nuclear export signal receptor Crm1
SPBC14F5.03c	kap123	karyopherin/importin beta family nuclear import signal receptor Kap123
SPAC328.01c	msn5	karyopherin/importin beta family nuclear import/export signal receptor
SPBP8B7.09c	los1	karyopherin/importin-beta family nuclear import receptor Los1
SPAC637.12c	mst1	KAT5 family histone acetyltransferase Mst1
SPAC13A11.02c	erg11	lanosterol 14-demethylase (cytochrome P450) Erg11
SPAC17G6.17	pof8	LARP7 family RNA-binding protein Pof8/Lar7
SPAC18G6.10	lem2	LEM domain nuclear inner membrane protein Heh1/Lem2
SPAC14C4.05c	man1	LEM domain nuclear inner membrane protein Man1, Sad1 interacting factor
SPCC4G3.11	nur1	Lem2-Nur1 complex subunit Nur1
SPCC663.03	pmd1	leptomycin transmembrane transporter Pmd1
SPAC1F3.03	sro7	Lgl family protein Sro7
SPCC18.11c	sdc1	Lid2 complex Dpy-30 domain subunit Sdc1
SPBC30B4.03c	ldb1	LIM domain binding protein, transcription coregulator
SPBC660.14	mik1	M phase inhibitor protein kinase Mik1
SPCC18B5.03	wee1	M phase inhibitor protein kinase Wee1
SPAC513.03	mfm2	M-factor precursor Mfm2
SPAPYUG7.02c	sin1	MAP kinase and TOR substrate adaptor Sin1
SPBC543.07	pek1	MAP kinase kinase Pek1
SPBC119.08	pmk1	MAP kinase Pmk1
SPAC24B11.06c	sty1	MAP kinase Sty1
SPBC16A3.07c	nrm1	MBF complex corepressor Nrm1
SPBC2F12.11c	rep2	MBF transcription factor activator Rep2
SPCC16A11.17	mcm4	MCM complex subunit Mcm4/Cdc21
SPBC211.04c	mcm6	MCM complex subunit Mcm6
SPAC12B10.10	nod1	medial cortical node Gef2-related protein Nod1
SPBC31F10.09c	nut2	mediator complex subunit Med10
SPCC1450.05c	rox3	mediator complex subunit Med19
SPAC1002.15c	med6	mediator complex subunit Med6
SPBP35G2.03c	sgo1	meiotic cohesin protection protein, shugoshin, Sgo1
SPCC1682.08c	mpf2	meiotic pumilio family RNA-binding protein Mpf2
SPCC1753.03c	rec7	meiotic recombination protein Rec7
SPBC29A10.02	spo5	meiotic RNA-binding protein 1
SPAC1F3.02c	mkh1	MEK kinase (MEKK) Mkh1
SPAC607.06c		metallopeptidase
SPAP14E8.04	oma1	metallopeptidase Oma1
SPAC22H10.13	zym1	metallothionein Zym1
SPAC1783.01		methionine synthase reductase
SPBC1711.04	mtd1	methylenetetrahydrofolate reductase Mtd1
SPBC6B1.04	mde4	microtubule-site clamp monopolin complex subunit Mde4
SPBC2G2.15c	mrm2	mitochondrial 2' O-ribose methyltransferase Mrm2
SPAC823.10c	hem25	mitochondrial carrier, glycine Hem25
SPAC4G8.08		mitochondrial carrier, iron ion
SPAC8C9.12c	mrs3	mitochondrial carrier, iron ion Mrs3
SPAC139.02c	oac1	mitochondrial carrier, ocaloacetate family anion
SPBC947.14c	cbp6	mitochondrial complex III assembly protein Cbp6
SPCC4G3.14	mdj1	mitochondrial DNAJ domain protein Mdj1
SPBC11G11.01	fis1	mitochondrial fission protein Fis1
SPBC30B4.06c	ips1	mitochondrial GIDA family tRNA uridine 5-carboxymethylaminomethyl modification enzyme Ips1
SPAC22H12.03		mitochondrial hydrolase
SPBC25H2.08c	mrs2	mitochondrial inner membrane magnesium ion transmembrane transporter Mrs2
SPAC823.13c	she9	mitochondrial inner membrane protein She9
SPAC1F3.10c	oct1	mitochondrial intermediate peptidase Oct1
SPBC21C3.03		mitochondrial membrane ABC1 kinase family protein, unknown role, human ADCK2 ortholog
SPBC1604.02c	ppr1	mitochondrial PPR repeat protein Ppr1
SPAC1093.01	ppr5	mitochondrial PPR repeat protein Ppr5
SPCC11E10.04	ppr6	mitochondrial PPR repeat protein Ppr6
SPAC1610.02c	mrpl1	mitochondrial ribosomal protein subunit L1
SPAC25B8.18		mitochondrial thioredoxin-related protein
SPBC27B12.10c	tom7	mitochondrial TOM complex subunit Tom7
SPBC800.07c	tsf1	mitochondrial translation elongation factor EF-Ts Tsf1
SPBC25B2.04c	mtg1	mitochondrial translation factor (GTPase) Mtg1
SPAC110.02	pds5	mitotic and meiotic cohesin loader subunit Pds5
SPAC9G1.11c	spn4	mitotic septin Spn4
SPBC3D6.04c	mad1	mitotic spindle checkpoint protein Mad1
SPAC10F6.09c	psm3	mitotic/meiotic cohesin complex ATPase subunit Psm3/Smc3
SPBC6B1.09c	nbs1	Mre11 complex BRCT domain subunit Nbs1
SPAC13C5.07	mre11	Mre11 nuclease
SPBC3D6.08c	lsm1	mRNA decapping complex subunit
SPBC11G11.03	mrt4	mRNA turnover and ribosome assembly protein Mrt4
SPAC2C4.17c	msy2	MS ion channel protein 2
SPBC16G5.13	ptf2	Mst2 histone acetytransferase acytyltransferase complex subunit
SPBC337.12	red5	MTREC (exosome adaptor) complex zf-CCCH type zinc finger subunit Red5
SPCC4B3.03c	mam301	multi-pass membrane and CBS domain protein, implicated in magnesium homeostasis and endomembrane organization
SPCC285.16c	msh6	MutS protein homolog
SPAC4A8.05c	myp2	myosin II heavy chain Myo3
SPBC146.13c	myo1	myosin type I
SPBC19C7.02	ubr1	N-end-recognizing protein, UBR ubiquitin-protein ligase E3 Ubr1
SPAC3H5.11		NAD/NADH kinase
SPBC1778.03c		NADH pyrophosphatase
SPBC2A9.02		NADH-dependent glycolaldehyde/furfural/butyraldehyde/propylaldehydealdehyde reductase
SPAC1F12.10c		NADPH-hemoprotein reductase
SPBC577.15c	sim3	NASP family CENP-A chaperone
SPAPB8E5.04c	npc2	Niemann-Pick disease type C2 protein hE1 homolog Npc2
SPAC19A8.08	upf2	nonsense-mediated decay protein Upf2
SPAC17G8.07	yaf9	NuA4 and Swr1 complex YEATS family subunit Yaf9
SPBC365.12c	ish1	nuclear envelope Ish domain protein Ish1
SPBC29A10.06c	ely5	nuclear pore protein Ely5
SPBC15D4.10c	amo1	nuclear rim protein Amo1
SPAC1071.09c		nucleolar DNAJ domain protein, DNAJC9 family, implicated in mRNA splicing
SPAC1486.04c	alm1	nucleoporin Alm1
SPCC1739.14	npp106	nucleoporin Npp106
SPAC30D11.04c	nup124	nucleoporin Nup124
SPAC19E9.01c	nup40	nucleoporin Nup40
SPCC285.13c	nup60	nucleoporin Nup60
SPBC3B9.16c	nup120	nucleoporin, WD repeat Nup120
SPAC1805.04	nup132	nucleoporin, WD repeat Nup132
SPBC29A10.15	orc1	origin recognition complex subunit Orc1
SPBC577.14c	spa1	ornithine decarboxylase antizyme with +1 programmed ribosomal frameshift Spa1
SPAC144.04c	spe1	ornithine decarboxylase Spe1
SPAC2F7.10	akr1	palmitoyltransferase Akr1
SPAC3F10.07c	erf4	palmitoyltransferase complex subunit Erf4
SPBC3H7.09	erf2	palmitoyltransferase Erf2
SPBP8B7.13	vac7	PAS complex subunit Vac7
SPBC4F6.12	pxl1	paxillin-like protein Pxl1
SPBC16D10.09	pcn1	PCNA
SPAC13A11.05	ysp2	peptidase family M17 cytoplasmic leucyl aminopeptidase yspII (LAP yspII)
SPBC17A3.10	pas4	peroxisomal ubiquitin-protein ligase E3 involved in peroxisome organization and biogenesis
SPAP8A3.07c		phospho-2-dehydro-3-deoxyheptonate aldolase
SPCC1620.13		phosphoglycerate mutase/6-phosphofructo-2-kinase family
SPBP8B7.18c		phosphomethylpyrimidine kinase
SPCC74.06	mak3	phosphorelay sensor kinase Mak3
SPBC3H7.07c	ser2	phosphoserine phosphatase Ser2
SPAC1F12.09	gpi17	pig-S
SPAC2E1P3.02c	amt3	plasma membrane ammonium transmembrane transporter Amt3
SPAC6F6.01	cch1	plasma membrane calcium ion import channel Cch1
SPCC1393.10	ctr4	plasma membrane copper transporter complex subunit Ctr4
SPBC1683.09c	frp1	plasma membrane ferric-chelate reductase Frp1
SPBC31E1.02c	pmr1	plasma membrane P-type ATPase, calcium transporting Pmr1
SPBC2G2.01c	liz1	plasma membrane pantothenate transmembrane transporter Liz1
SPAC3F10.02c	trk1	plasma membrane potassium ion transmembrane transporter Trk1
SPBC713.11c	pmp3	plasma membrane proteolipid Pmp3
SPAC29B12.14c		plasma membrane purine transmembrane transporter
SPAC2F3.08	sut1	plasma membrane sucrose/maltose:proton symporter Sut1
SPAC869.05c	sul2	plasma membrane sulfate transmembrane transporter Sul2
SPCC663.14c	trp663	plasma membrane TRP-like ion channel
SPAC1B3.16c	vht1	plasma membrane vitamin H transmembrane transporter Vht1
SPCC663.12	cid12	poly(A) polymerase Cid12
SPAC821.04c	cid13	poly(A) polymerase Cid13
SPAC1805.06c	hem2	porphobilinogen synthase Hem2
SPBC32H8.13c	mok12	prospore membrane alpha-1,3-glucan synthase Mok12
SPAPB1A11.01	mfc1	prospore membrane copper transmembrane transporter Mfc1
SPCC1840.08c	pdi5	protein disulfide isomerase
SPAC17G8.14c	pck1	protein kinase C (PKC)-like Pck1
SPAC24H6.05	cdc25	protein tyrosine phosphatase (M phase inducer) Cdc25
SPBC83.16c		protein with a role in clearing protein aggregates
SPBC337.06c	cwf15	Prp19 complex subunit Cwf15
SPCC1682.15	mug122	PX/PXA domain protein
SPAC29B12.04	snz1	pyridoxal 5'-phosphate synthase (glutamine hydrolysing)
SPAC1687.19c	qtr1	queuine tRNA-ribosyltransferase Qtrt1
SPAC4C5.02c	ryh1	Rab family GTPase Ryh1
SPBC215.01		Rab GAP
SPBC1778.09		Rab GAP
SPBC530.01	gyp1	Rab GAP Gyp1
SPCC1259.11c	gyp2	Rab GAP Gyp2
SPBC23E6.08	rgp1	Rab-specific(Ryh1/Ypt6) Ric1-Rgp1 guanyl-nucleotide exchange factor subunit Rgp1/Sat1
SPAC1851.04c	ric1	Rab-specific(Ryh1/Ypt6) Ric1-Rgp1 guanyl-nucleotide exchange factor subunit Ric1/Sat4
SPAC222.19	lam3	Ragulator complex subunit, human LAMTOR3 ortholog
SPBC1105.10	rav1	RAVE complex subunit Rav1
SPAC10F6.04	ats1	RCC domain protein Ats1
SPAC644.14c	rad51	RecA family recombinase Rad51/Rhp51
SPAC2G11.12	rqh1	RecQ type DNA helicase Rqh1
SPAC22F3.12c	rgs1	regulator of G-protein signaling Rgs1
SPBC216.06c	swi1	replication fork protection complex subunit Swi1
SPBC30D10.04	swi3	replication fork protection complex subunit Swi3
SPAC31G5.12c	maf1	repressor of RNA polymerase III Maf1
SPAC4G9.13c	vps26	retromer complex arrestin related endocytic adaptor ubunit Vps26
SPAPJ696.01c	vps17	retromer complex subunit Vps17
SPCC777.13	vps35	retromer complex subunit Vps35
SPAC14C4.13	rad17	RFC related checkpoint protein Rad17
SPAC1F7.04	rho1	Rho family GTPase Rho1
SPAC16.01	rho2	Rho family GTPase Rho2
SPBC17F3.01c	rga5	RhoGAP Rga5
SPAC13A11.01c	rga8	RhoGAP Rga8
SPCC645.07	rgf1	RhoGEF for Rho1, Rgf1
SPAC16E8.09	scd1	RhoGEF Scd1
SPAC4G9.02	rnh201	ribonuclease H2 complex subunit Rnh201
SPBC1347.08c	rnh202	ribonuclease H2 complex subunit Rnh202
SPAC29B12.03	spd1	ribonucleotide reductase (RNR) inhibitor
SPBC3D6.06c	prs5	ribose-phosphate pyrophosphokinase Prs5
SPBC1709.13c	set10	ribosomal lysine methyltransferase Set10
SPAC11G7.04	ubi1	ribosomal-ubiquitin fusion protein Ubi1
SPAC6G10.11c	ubi3	ribosomal-ubiquitin fusion protein Ubi3
SPAC589.10c	ubi5	ribosomal-ubiquitin fusion protein Ubi5
SPAC3F10.17	ltv1	ribosome biogenesis protein Ltv1
SPAC688.14	set13	ribosome L32 lysine methyltransferase Set13
SPBC12C2.02c	ste20	Rictor homolog, Ste20
SPBC1D7.04	mlo3	RNA binding protein Mlo3
SPBC1347.07	rex2	RNA exonuclease
SPCC1393.05	ers1	RNA-silencing factor Ers1
SPBC20F10.05	nrl1	RNAi-mediated silencing protein, human NRDE2 ortholog Nrl1
SPBC25B2.05	mis3	rRNA processing protein Mis3
SPBC409.15	tsr2	rRNA processing protein Tsr2
SPBC4B4.03	rsc1	RSC complex subunit Rsc1
SPBC14F5.05c	sam1	S-adenosylmethionine synthetase
SPBPB2B2.19c		S. pombe specific 5Tm protein family
SPAC212.04c		S. pombe specific DUF999 family protein 1
SPBC25H2.11c	spt7	SAGA complex bromodomain subunit Spt7
SPAC57A10.14	sgf11	SAGA complex deubiquitinating submodule subunit Sgf11
SPCC126.04c	sgf73	SAGA complex deubiquitinating submodule subunit Sgf73
SPBC6B1.12c	sus1	SAGA complex deubiquitinating submodule subunit, TREX complex subunit Sus1
SPAC1952.05	gcn5	SAGA complex histone acetyltransferase catalytic subunit Gcn5
SPCC24B10.08c	ada2	SAGA complex subunit Ada2
SPBC887.18c	hfi1	SAGA complex subunit Hfi1/Ada1
SPBC28F2.10c	ngg1	SAGA complex subunit Ngg1/Ada3
SPBC1921.07c	sgf29	SAGA complex subunit Sgf29
SPAC4D7.10c	spt20	SAGA complex subunit Spt20
SPCC61.02	spt3	SAGA complex subunit Spt3
SPBC14C8.17c	spt8	SAGA complex subunit Spt8
SPAC13A11.04c	ubp8	SAGA complex ubiquitin C-terminal hydrolase Ubp8
SPBP16F5.03c	tra1	SAGA complex/ASTRA complex, phosphatidylinositol pseudokinase Tra1
SPAC212.02		Schizosaccharomyces pombe specific protein
SPBC1105.13c		Schizosaccharomyces pombe specific protein
SPAC56F8.14c	mug115	Schizosaccharomyces pombe specific protein Mug115
SPAC8C9.04		Schizosaccharomyces specific disordered protein
SPBC1604.12		Schizosaccharomyces specific phosphoprotein
SPBC12C2.01c		Schizosaccharomyces specific protein
SPCC1235.01		Schizosaccharomyces specific protein
SPAC18G6.13		Schizosaccharomyces specific protein
SPAPB1A10.13		Schizosaccharomyces specific protein
SPAC1805.14		Schizosaccharomyces specific protein
SPAC1556.06	meu1	Schizosaccharomyces specific protein
SPBP19A11.02c		Schizosaccharomyces specific protein, predicted GPI anchor
SPBC21C3.02c	dep1	Sds3-like family protein Dep1
SPBC365.01	csr103	sec14 cytosolic factor family, phospholipid-intermembrane transfer protein Csr103
SPAC3H8.10	spo20	sec14 cytosolic factor family, phospholipid-intermembrane transfer protein Spo20/Sec14
SPBC23G7.04c	nif1	SEL1/TPR repeat protein, protein kinase inhibitor Nif1
SPAC23G3.12c	htr12	serine protease, involved in lipid metabolism
SPCC24B10.07	gad8	serine/threonine protein kinase (AGC family) Gad8
SPAC1805.05	cki3	serine/threonine protein kinase (CK1 family) Cki3
SPBC3H7.15	hhp1	serine/threonine protein kinase (CK1 family) Hhp1
SPAC23C4.12	hhp2	serine/threonine protein kinase (CK1 family) Hhp2
SPAC644.06c	cdr1	serine/threonine protein kinase (NIM1 family) Cdr1/Nim1
SPCC1020.10	oca2	serine/threonine protein kinase Oca2
SPAC110.01	ppk1	serine/threonine protein kinase Ppk1
SPBC119.07	vps15	serine/threonine protein kinase Vps15
SPAC227.07c	pab1	serine/threonine protein phosphatase PP2A regulatory subunit B-55 Pab1
SPCC188.02	par1	serine/threonine protein phosphatase PP2A regulatory subunit B-56 Par1
SPAC4F10.04	ypa1	serine/threonine protein phosphatase PP2A regulatory subunit, PTPA family Ypa1
SPAC1782.05	ypa2	serine/threonine protein phosphatase PP2A regulatory subunit, PTPA family Ypa2
SPCC830.06	cnb1	serine/threonine protein phosphatase PP2B (calcineurin B) regulatory subunit
SPBC1778.02	rap1	shelterin complex telomere binding subunit Rap1
SPCC126.15c	sec65	signal recognition particle subunit Sec65
SPBC660.11	tcg1	single-stranded telomeric binding protein Tgc1
SPBC20F10.04c	nse4	Smc5-6 complex non-SMC delta-kleisin subunit Nse4
SPCC645.04	nse3	Smc5-6 complex non-SMC MAGE family subunit Nse3
SPBC651.10	nse5	Smc5-6 complex non-SMC subunit Nse5
SPAC11E3.08c	nse6	Smc5-6 complex non-SMC subunit Nse6
SPAC16A10.06c	nse2	Smc5-6 complex non-SMC SUMO ligase subunit Nse2
SPAC14C4.02c	smc5	Smc5-6 complex SMC P-loop ATPase subunit Smc5
SPCC5E4.06	smc6	Smc5-6 complex SMC P-loop ATPase subunit Smc6
SPCC550.05	nse1	Smc5-6 complex ubiquitin-protein ligase E3 subunit Nse1
SPAC823.05c	tlg2	SNARE Tlg2
SPBC409.08		spermine family transmembrane transporter
SPBC3E7.15c	lac1	sphingosine N-acyltransferase Lac1
SPBC649.05	cut12	spindle pole body cell cycle signalling scaffold Cut12
SPBC530.14c	dsk1	SR protein-specific kinase Dsk1
SPBC16H5.04	snd301	SRP-independent ER targeting protein Snd3a
SPBC20F10.07	ltc1	sterol transfer protein Ltc1
SPBC16G5.07c		stomatin
SPBC1348.02	ftm5	sub-telomeric 5Tm protein family Ftm5
SPAC4C5.04	rad31	SUMO activating enzyme E1-type Rad31
SPAC30D11.13	hus5	SUMO conjugating enzyme E2 Hus5
SPAC17A5.07c	ulp2	SUMO deconjugating cysteine peptidase Ulp2
SPAC1687.05	pli1	SUMO E3 ligase Pli1
SPBC3D6.11c	slx8	SUMO-targeted ubiquitin-protein ligase E3 Slx8
SPCC962.02c	bir1	survivin, Bir1
SPAC23D3.09	arp42	SWI/SNF and RSC complex subunit Arp42
SPAC1071.06	arp9	SWI/SNF and RSC complex subunit Arp9
SPCC1620.14c	snf22	SWI/SNF ATP-dependent chromatin remodeler Snf22
SPAC2F7.08c	snf5	SWI/SNF complex subunit Snf5
SPBC26H8.09c	snf59	SWI/SNF complex subunit Snf59
SPBC30B4.04c	sol1	SWI/SNF complex subunit Sol1
SPAC688.13	scn3	TatD DNase family Scn1
SPAC458.03	tel2	Tel2/Rad-5/Clk-2 family protein Tel2
SPBC2D10.13	est1	telomerase regulator Est1
SPAC140.04	ctr1	telomerase regulatory factor Ctr1
SPBC409.12c	stn1	telomere cap complex subunit Stn1
SPAC19D5.03	cid1	terminal uridylyltransferase Cid1
SPAC17C9.13c	cut8	tethering factor for nuclear proteasome Cut8
SPBC3F6.03	trr1	thioredoxin reductase Trr1
SPBC19G7.10c	pdc2	topoisomerase II-associated deadenylation-dependent mRNA-decapping factor Pdc2
SPCC162.12	tco89	TORC1 subunit Tco89
SPBC30D10.10c	tor1	TORC2 serine/threonine protein kinase Tor1
SPAC18B11.10	tup11	transcriptional corepressor Tup11
SPAC630.14c	tup12	transcriptional corepressor Tup12
SPBC18H10.04c	sce3	translation initiation factor
SPBC4B4.04	eif21	translation initiation factor eIF2A
SPBC28F2.02	mep33	translation machinery associated protein Mep33
SPBC16C6.05	tma22	translation machinery associated protein ortholog Tma22
SPAC3H1.06c		transmembrane transporter
SPBC1604.19c	trs8501	TRAPP III complex subunit Trs85a
SPBC1734.07c	trs8502	TRAPP III complex subunit Trs85b
SPAC1B3.08		TREX2 complex subunit-like (poorly characterized, implicated in transcription or splicing)
SPAC1A6.05c	ptl3	triacylglycerol lipase ptl3
SPAP8A3.12c	tpp2	tripeptidyl-peptidase II Tpp2
SPCPB16A4.04c	trm8	tRNA (guanine-N7-)-methyltransferase catalytic subunit Trm8
SPAC9G1.12	cpd1	tRNA (m1A) methyltransferase complex catalytic subunit Cpd1
SPAC13D6.03c	trm9	tRNA (uridine) methyltransferase Trm9
SPAC343.15	tit1	tRNA isopentenyltransferase Tit1
SPBC800.05c	atb2	tubulin alpha 2
SPBP8B7.10c	utp16	U3 snoRNP-associated protein Utp16
SPAC328.06	ubp2	ubiquitin C-terminal hydrolase Ubp2
SPBP8B7.21	ubp3	ubiquitin C-terminal hydrolase Ubp3
SPBC18H10.08c	ubp4	ubiquitin C-terminal hydrolase Ubp4
SPBC1703.12	ubp9	ubiquitin C-terminal hydrolase Ubp9
SPBP8B7.11	nxt3	ubiquitin protease cofactor Nxt3
SPBC365.06	pmt3	ubiquitin-like protein modifier SUMO
SPAC1002.14	itt1	ubiquitin-protein ligase E3 involved in cytoplasmic translational termination
SPBC14F5.10c		ubiquitin-protein ligase E3, unknown biological role, implicated in protein catabolic process
SPBC16G5.03	mrz1	ubiquitin-protein ligase E3/SUMO transferase, Topors, possibly associated with DNA damage
SPBPJ4664.06	gpt1	UDP-glucose-glycoprotein glucosyltransferase Gpt1
SPBC1861.02	abp2	unknown protein, may bind replication origins Abp2
SPCC1223.09	uro1	uricase Uro1
SPBC25B2.10		Usp (universal stress protein) family protein
SPAC17C9.10	stm1	vacuolar amino acid transmembrane transporter Stm1
SPAC24C9.08	cps1	vacuolar carboxypeptidase
SPBC18H10.16	vhc1	vacuolar membrane cation-chloride cotransporter Vhc1
SPBC691.01	pfa5	vacuolar membrane palmitoyltransferase Pfa5
SPCC737.09c	hmt1	vacuolar phytochelatin and glutathione S-conjugate ABC family transmembrane transporter Hmt1
SPAC4A8.04	isp6	vacuolar serine protease Isp6
SPAC12G12.09	eti1	WD repeat protein associated with stress granule
SPAC17H9.19c	cdt2	WD repeat protein Cdt2
SPBC16H5.13	wdr7	WD repeat protein, human WDR7 ortholog
SPBC1685.14c	vid27	WD repeat protein, Vid27 family, conserved in fungi and plants
SPBC119.05c	lsb1	Wiskott-Aldrich syndrome homolog binding protein Lsb1
SPBC18A7.01	xpa1	X-Pro dipeptidase
SPBC649.03	rhp14	XP-A family homolog Rhp14
SPBC1718.07c	zfs1	zf-CCCH tandem zinc finger protein, human Tristetraprolin homolog Zfs1, involved in mRNA catabolism

### Sheet: Overlap with substrates
Protein ID	Gene Symbol	Description	Site Position	Motif	Average normalized abundance
sp|O14081|TPSX_SCHPO	SPAC2E11.16c	Putative alpha,alpha-trehalose-phosphate synthase [UDP-forming] 106 kDa subunit OS=Schizosaccharomyces pombe (strain 972 / ATCC 24843) OX=284812 GN=SPAC2E11.16c PE=1 SV=1	189	TPQRRMTFDAEAW	0.727467
sp|Q09820|RENT1_SCHPO	upf1	ATP-dependent helicase upf1 OS=Schizosaccharomyces pombe (strain 972 / ATCC 24843) OX=284812 GN=upf1 PE=3 SV=2	910	DFEDFRSQVGDDE	0.0566783
sp|O14079|MDB1_SCHPO	mdb1	DNA damage response protein Mdb1 OS=Schizosaccharomyces pombe (strain 972 / ATCC 24843) OX=284812 GN=mdb1 PE=1 SV=2	299	QNISDSSIKNNSI	0.707118
sp|O13965|MUG70_SCHPO	mug70	Meiotically up-regulated gene 70 protein OS=Schizosaccharomyces pombe (strain 972 / ATCC 24843) OX=284812 GN=mug70 PE=1 SV=1	687	EKGVANSIVDIHQ	0.125901
sp|Q9HDY2|YK18_SCHPO	SPAPB1A10.08	Meiotically up-regulated protein PB1A10.08 OS=Schizosaccharomyces pombe (strain 972 / ATCC 24843) OX=284812 GN=SPAPB1A10.08 PE=4 SV=2	268	KKTSLASLNKSRA	0.735555
sp|Q01663|AP1_SCHPO	pap1	AP-1-like transcription factor OS=Schizosaccharomyces pombe (strain 972 / ATCC 24843) OX=284812 GN=pap1 PE=1 SV=2	398	WREPAESLDKEFF	0.730393
sp|O42947|YBPC_SCHPO	SPBC16H5.12c	Uncharacterized protein C16H5.12c OS=Schizosaccharomyces pombe (strain 972 / ATCC 24843) OX=284812 GN=SPBC16H5.12c PE=1 SV=3	8	SVDTAKSDIQAEP	0.202342
sp|O42947|YBPC_SCHPO	SPBC16H5.12c	Uncharacterized protein C16H5.12c OS=Schizosaccharomyces pombe (strain 972 / ATCC 24843) OX=284812 GN=SPBC16H5.12c PE=1 SV=3	485	ANTTEESAETHEV	0.550702
sp|Q9US07|ARP8_SCHPO	SPAC664.02c	Probable actin-related protein 8 OS=Schizosaccharomyces pombe (strain 972 / ATCC 24843) OX=284812 GN=SPAC664.02c PE=1 SV=2	75	QDDSKKSQVEEEE	0.542882
sp|Q9US07|ARP8_SCHPO	SPAC664.02c	Probable actin-related protein 8 OS=Schizosaccharomyces pombe (strain 972 / ATCC 24843) OX=284812 GN=SPAC664.02c PE=1 SV=2	87	EDGIEESELGEEK	0.309749
sp|Q9US07|ARP8_SCHPO	SPAC664.02c	Probable actin-related protein 8 OS=Schizosaccharomyces pombe (strain 972 / ATCC 24843) OX=284812 GN=SPAC664.02c PE=1 SV=2	62	KETESESANGDTK	0.122477
sp|Q9USJ3|YJ23_SCHPO	SPCC4B3.03c	Uncharacterized protein C4B3.03c OS=Schizosaccharomyces pombe (strain 972 / ATCC 24843) OX=284812 GN=SPCC4B3.03c PE=1 SV=1	560	QSERTESADGKKD	0.752902
sp|O74500|NUP60_SCHPO	nup60	Nucleoporin nup60 OS=Schizosaccharomyces pombe (strain 972 / ATCC 24843) OX=284812 GN=nup60 PE=1 SV=1	77	HEDSFDSKTDEEY	0.366192
sp|O60198|METK_SCHPO	sam1	S-adenosylmethionine synthase OS=Schizosaccharomyces pombe (strain 972 / ATCC 24843) OX=284812 GN=sam1 PE=1 SV=1	82	SIGYDDSEKGFDY	0.159101
sp|O94378|YG0C_SCHPO	SPBC1604.12	Uncharacterized protein C1604.12 OS=Schizosaccharomyces pombe (strain 972 / ATCC 24843) OX=284812 GN=SPBC1604.12 PE=1 SV=1	185	GTSSPESIDNNSN	0.22176
sp|Q9HFF4|PPK1_SCHPO	ppk1	Serine/threonine-protein kinase ppk1 OS=Schizosaccharomyces pombe (strain 972 / ATCC 24843) OX=284812 GN=ppk1 PE=1 SV=2	224	FPKKIPSKEDLET	0.618584
sp|Q9HEQ9|TCG1_SCHPO	tcg1	Single-stranded TG1-3 DNA-binding protein OS=Schizosaccharomyces pombe (strain 972 / ATCC 24843) OX=284812 GN=tcg1 PE=1 SV=3	336	KASEVDSEEKSGV	0.488064
sp|Q9HEQ9|TCG1_SCHPO	tcg1	Single-stranded TG1-3 DNA-binding protein OS=Schizosaccharomyces pombe (strain 972 / ATCC 24843) OX=284812 GN=tcg1 PE=1 SV=3	332	STEPKASEVDSEE	0.163789
sp|O14307|TRM61_SCHPO	cpd1	tRNA (adenine(58)-N(1))-methyltransferase catalytic subunit trm61 OS=Schizosaccharomyces pombe (strain 972 / ATCC 24843) OX=284812 GN=cpd1 PE=3 SV=1	296	EDQDNDSMLGENK	0.450992
sp|Q09872|YAG9_SCHPO	SPAC12G12.09	Uncharacterized protein C12G12.09 OS=Schizosaccharomyces pombe (strain 972 / ATCC 24843) OX=284812 GN=SPAC12G12.09 PE=1 SV=1	60	KDLYQDSLDVRDN	0.42116
